# Regeneration leads to global tissue rejuvenation in aging sexual planarians

**DOI:** 10.1101/2023.06.24.546358

**Authors:** Xiaoting Dai, Xinghua Li, Scott Pletcher, David Paris, Leonid Kruglyak, Jacob Sobota, Longhua Guo

## Abstract

An ability to delay aging—or to reverse the negative effects of aging—could prevent age-related disease and greatly enhance quality of life in old age. However, whether it is possible to globally reverse the physiological effects of aging in order to extend healthspan is unknown. The freshwater planarian *Schmidtea mediterranea* has been considered “immortal” due to its exceptional tissue regeneration capabilities. Here, we report that a sexually reproducing lineage of *S. mediterranea* exhibits age-associated physiological decline 12 months after birth. Age-associated changes include alterations in sensory organs, loss of neurons and muscle, loss of fertility, and impaired motility, but no reduction in stem cells at the age of 3 years. Differential gene expression analysis, comparing young and old planarian cells, furthermore revealed cell-type-specific changes in transcription as well as changes in classical aging pathways (e.g., insulin signaling). Remarkably, amputation followed by regeneration of lost tissues led to a global reversal of these age-associated changes. Older individuals that underwent regeneration showed restored youthful patterns of gene expression, stem cell states, tissue composition and rejuvenation of whole-animal physiology. Our work reveals a naturally evolved solution to age reversal in planaria that may provide insights into anti-aging strategies in humans.
