## Supplementary Table 1 for "Regeneration leads to global tissue rejuvenation in aging sexual planarians"

### Sheet: table1.1
		Fertility rate at different ages
		day200	day300	day400	day500	day600
	repeat 1	0.545	0.294	0.192	0.1	0.091
	repeat 2	0.556	0.427	0.286	0.228	0.086
	repeat 3	0.25	0.43	0.256	0.182	0.128
	repeat 4	0.28	0.408	0.379	0.234	0.125

### Sheet: table1.2
	Fertility rates in aged, young and regenerated cohorts
	experiments	fertility	groups
	4.5MO_amputation	0.82	young_reg
	24MO_amputation+5months	1	old_reg
	21MO_amputation+3months	0.33	old_reg
	18MO_amputation+3months	0.41	old_reg
	020121_14MO	0	old
	042321_12MO	0.06	old
	072920_13MO	0.08	old
	012020_24MO	0.09	old
	7MO	0.52	young
	6MOa	0.85	young
	6MOb	0.68	young
	6MOc	0.57	young
	4MO	0.33	young
