## Supplementary Table 2 for "Regeneration leads to global tissue rejuvenation in aging sexual planarians"

### Sheet: Sheet1
		Cumulative distance traveled in 24 hours
		regenerated	young	aged
	animal set 1	12.1553	12.3274	7.14159
	animal set 2	NA	13.754	8.83238
	animal set 3	NA	15.9942	8.89123
	animal set 4	14.1863	19.6102	12.3935
	animal set 5	10.8576	9.61783	8.09557
	animal set 6	15.2777	NA	12.2157
	animal set 7	13.8577	19.3362	NA
	animal set 8	12.5226	20.1355	11.8465
	animal set 9	14.2142	11.2955	6.18237
	average	13.2959	15.2589	9.44985
