## Supplementary Table 3 for "Regeneration leads to global tissue rejuvenation in aging sexual planarians"

### Sheet: sample sequencing info
sample	strain	age	mean Reads per Cell	sequencing saturation(%)	cell number	median UMI	median genes	UMI low threshold	UMI high threshold	mt.percent threshold	doublet number
you1	LAF	7 month	44547	39.1	6282	3258	1677	500	30000	15	290
you2	LAF	7 month	30219	29.1	7377	2213	1314	500	30000	15	446
mid1	LAF	12 month	89203	58.2	4798	3381	1575	500	30000	15	201
mid2	LAF	18 month	61569	45	6551	2702	1343	500	30000	15	357
aged	LAF	32 month	51297	44.2	7292	2796	1413	500	30000	15	357
amp1	LAF	32 month-reg	28594	28.9	8354	2622	1486	500	20000	15	536
amp2	LAF	32 month-reg	44448	38.7	6228	2793	1495	500	20000	15	290
amp3	LAF	32 month-reg	45186	38.7	6254	2624	1458	500	20000	20	312
