## Supplementary Table 4 for "Regeneration leads to global tissue rejuvenation in aging sexual planarians"

### Sheet: annotations
tissue	cluster	cell type	gene_symbol	Smes_g4 id	dd_Smed_v6 id	reference
neoblast	neo 0	zeta	piwi1	SMESG000036375	dd_Smed_v6_659_0_1	17
			soxp-3	SMESG000051170	dd_Smed_v6_5942	16
			egr-1	SMESG000034285	dd_Smed_v6_3935	16
	neo 1	es-neo	piwi1	SMESG000036375	dd_Smed_v6_659_0_1	17
	neo 2	phi	piwi1	SMESG000036375	dd_Smed_v6_659_0_1	17
			foxF-1	SMESG000066497	dd_Smed_v6_6910_0_1	7
			hunchback	SMESG000017121	dd_Smed_v6_5127_0_1	7
			NFIC	SMESG000028598	dd_Smed_v6_12312_0_1	7
			filamin B	SMESG000064795	dd_Smed_v6_2272_0_1	7
	neo 3	muscle	piwi1	SMESG000036375	dd_Smed_v6_659_0_1	17
			foxF-1	SMESG000066497	dd_Smed_v6_6910_0_1	7
			myoD	SMESG000034317	dd_Smed_v6_12634_0_1	13
			nkx1-1	SMESG000051002	dd_Smed_v6_19327_0_1	13
	neo 4	gamma	piwi1	SMESG000036375	dd_Smed_v6_659_0_1	17
			hnf4	SMESG000014588	dd_Smed_v6_1694	16,19
			gata456-1	SMESG000037031	dd_Smed_v6_4075	16,19
			nkx2.2	SMESG000079512	dd_Smed_v6_2716	16,19
	neo 5	beta	piwi1	SMESG000036375	dd_Smed_v6_659_0_1	17
			foxF-1	SMESG000066497	dd_Smed_v6_6910_0_1	7
			hunchback	SMESG000017121	dd_Smed_v6_5127_0_1	7
			NFIC	SMESG000028598	dd_Smed_v6_12312_0_1	7
			filamin B	SMESG000064795	dd_Smed_v6_2272_0_1	7
	neo 6	sigma	piwi1	SMESG000036375	dd_Smed_v6_659_0_1	17
			soxp-1	SMESG000010063	dd_Smed_v6_7227	16
			soxp-2	SMESG000074761	dd_Smed_v6_8483	16
			tgs-1	SMESG000058876	dd_Smed_v6_10988_0_1	14
	neo 7	cpeb1+	piwi1	SMESG000036375	dd_Smed_v6_659_0_1	17
			cpeb1	SMESG000055011	dd_Smed_v6_8889_0_2	8
neuron	neu 0	cholinergic neuron 1	ChAT	SMESG000051357	dd_Smed_v6_6208_0_1	3
	neu 1	progenitor	piwi1	SMESG000036375	dd_Smed_v6_659_0_1	17
	neu 2	npp-2+ neuron	npp-2	SMESG000072719	dd_Smed_v6_1015_0_1	4,5
	neu 3	ciliated cholinergic neuron	rootletin	SMESG000081227	dd_Smed_v6_6573_0_1	4,5
			ChAT	SMESG000051357	dd_Smed_v6_6208_0_1	3
	neu 4	cholinergic neuron 2	dd2805	SMESG000001596	dd_Smed_v6_2805_0_1	4,5
			ChAT	SMESG000051357	dd_Smed_v6_6208_0_1	3
	neu 5	GABAergic neuron	GABRB3	SMESG000064433	dd_Smed_v6_17839_0_1	11
	neu 6	dopaminergic neuron	th	SMESG000034472	dd_Smed_v6_16581_0_1	15
	neu 7	TMPRSS9+ neuron	TMPRSS9	SMESG000072099	dd_Smed_v6_7966_0_1	4,5
	neu 8	GLIPR1+ neuron	GLIPR1	SMESG000036363	dd_Smed_v6_210_0_1	4,5
	neu 9	cholinergic neuron 3	ChAT	SMESG000051357	dd_Smed_v6_6208_0_1	3
	neu 10	dd4180+ neuron	dd4180	SMESG000050943	dd_Smed_v6_4180_0_1	4,5
	neu 11	meis+ neuron	meis	SMESG000006530	dd_Smed_v6_16375_0_1	18
	neu 12	islet1+ neuron	islet1	SMESG000059633	dd_Smed_v6_8820_0_1	2
	neu 13	photoreceptor neuron	Rhodopsin	SMESG000074489	dd_Smed_v6_15036_0_1	4,5
			ovo	SMESG000081129	dd_Smed_v6_48430_0_1	18
	neu 14	serotonergic neuron	pitx	SMESG000080359	dd_Smed_v6_15253_0_1	2
			tph	SMESG000000522	dd_Smed_v6_8392_0_1	2
			aadcb	SMESG000066844	dd_Smed_v6_11320_0_1	2
			sert	SMESG000021044	dd_Smed_v6_12700_0_1	2
			vmat	SMESG000009088	dd_Smed_v6_19744_0_1	2
muscle	mus 0	ETS-1+ muscle	foxF-1	SMESG000066497	dd_Smed_v6_6910_0_1	7
			ETS-1	SMESG000065612	dd_Smed_v6_2092_0_1	6
			estrella	SMESG000026791	dd_Smed_v6_1792_0_1	1
			if-1	SMESG000046938	dd_Smed_v6_12254_0_1	10
			cali	SMESG000030049	dd_Smed_v6_9961_0_1	10
	mus 1	dorsal-ventral muscle 1 (medial )	foxF-1	SMESG000066497	dd_Smed_v6_6910_0_1	7
			gata4/5/6-2	SMESG000022702	dd_Smed_v6_9910_0_1	13
			nk4	SMESG000018735	dd_Smed_v6_9259_0_1	12
			dd_8528	SMESG000019927	dd_Smed_v6_8528_0_1	4,5
			mp-1	SMESG000075164	dd_Smed_v6_6811_0_2	7
	mus 2	dorsal-ventral muscle 5	foxF-1	SMESG000066497	dd_Smed_v6_6910_0_1	7
	mus 3	progenitor 1	piwi1	SMESG000036375	dd_Smed_v6_659_0_1	17
	mus 4	dorsal-ventral muscle 2 (lateral )	foxF-1	SMESG000066497	dd_Smed_v6_6910_0_1	7
			nk4	SMESG000018735	dd_Smed_v6_9259_0_1	12
			mp-1	SMESG000075164	dd_Smed_v6_6811_0_2	7
	mus 5	body wall longitudinal muscle 1	bwm-1	SMESG000035186	dd_Smed_v6_5321_0_1	7
			myoD	SMESG000034317	dd_Smed_v6_12634_0_1	13
	mus 6	dorsal-ventral muscle 3	foxF-1	SMESG000066497	dd_Smed_v6_6910_0_1	7
			dd_8528	SMESG000019927	dd_Smed_v6_8528_0_1	4,5
			mp-1	SMESG000075164	dd_Smed_v6_6811_0_2	7
	mus 7	PTPRD+ intestinal muscle	foxF-1	SMESG000066497	dd_Smed_v6_6910_0_1	7
			gata4/5/6-3	SMESG000028503	dd_Smed_v6_8208_0_1	7
			PTPRD	SMESG000068618	dd_Smed_v6_12771_0_8	7
			mp-1	SMESG000075164	dd_Smed_v6_6811_0_2	7
			HSPG2	SMESG000075928	dd_Smed_v6_8356_0_1	4,5
	mus 8	dorsal-ventral muscle 4	mp-1	SMESG000075164	dd_Smed_v6_6811_0_2	7
			dd_8528	SMESG000019927	dd_Smed_v6_8528_0_1	4,5
	mus 9	body wall muscle 1	bwm-1	SMESG000035186	dd_Smed_v6_5321_0_1	7
	mus 10	body wall circular muscle	bwm-1	SMESG000035186	dd_Smed_v6_5321_0_1	7
			nkx1-1	SMESG000051002	dd_Smed_v6_19327_0_1	13
	mus 11	TSPN-14+ muscle	TSPAN14	SMESG000039913	dd_Smed_v6_21901_0_1
	mus 12	ASCL-2+ muscle	ASCL-2	SMESG000032619	dd_Smed_v6_14753_0_1	9
	mus 13	body wall longitudinal muscle 2	bwm-1	SMESG000035186	dd_Smed_v6_5321_0_1	7
			myoD	SMESG000034317	dd_Smed_v6_12634_0_1	13
	mus 14	intestinal muscle	gata4/5/6	SMESG000039559	dd_Smed_v6_4075_0_2	14
	mus 15	body wall muscle 2	bwm-1	SMESG000035186	dd_Smed_v6_5321_0_1	7
	mus 16	HSPG2+ muscle	HSPG2	SMESG000075928	dd_Smed_v6_8356_0_1	4,5
cathepsin	cat 0	progenitor	piwi1	SMESG000036375	dd_Smed_v6_659_0_1	17
	cat 1	ldlrr-1+ cell	Idlrr-1	SMESG000027815	dd_Smed_v6_1581_0_1	1
	cat 2	ldlrr-1+ cell	Idlrr-1	SMESG000027815	dd_Smed_v6_1581_0_1	1
	cat 3	ldlrr-1+ cell	Idlrr-1	SMESG000027815	dd_Smed_v6_1581_0_1	1
	cat 4	psap+ cell	psap	SMESG000019976	dd_Smed_v6_663_0_1	4,5
	cat 5	pigment cell	PBGD-1	SMESG000025072	dd_Smed_v6_11623_0_1	6
			ALAS	SMESG000078664	dd_Smed_v6_1226_0_1	6
			KMO-1	SMESG000055705	dd_Smed_v6_7884_0_1	6
	cat 6	ldlrr-1+ cell	Idlrr-1	SMESG000027815	dd_Smed_v6_1581_0_1	1
	cat 7	aqp+ cell	aqp	SMESG000023353	dd_Smed_v6_1103_0_1	4,5
	cat 8	psap+ cell	psap	SMESG000019976	dd_Smed_v6_663_0_1	4,5
	cat 9	ldlrr-1+ cell	Idlrr-1	SMESG000027815	dd_Smed_v6_1581_0_1	1
	cat 10	glia	estrella	SMESG000026791	dd_Smed_v6_1792_0_1	1
			if-1	SMESG000046938	dd_Smed_v6_12254_0_1	10
			cali	SMESG000030049	dd_Smed_v6_9961_0_1	10

### Sheet: references
1	Roberts-Galbraith, R. H., Brubacher, J. L. & Newmark, P. A. A functional genomics screen in planarians reveals regulators of whole-brain regeneration. Elife 5, doi:10.7554/eLife.17002 (2016).
2	Marz, M., Seebeck, F. & Bartscherer, K. A Pitx transcription factor controls the establishment and maintenance of the serotonergic lineage in planarians. Development 140, 4499-4509, doi:10.1242/dev.100081 (2013).
3	Nishimura, K., Kitamura, Y., Taniguchi, T. & Agata, K. Analysis of motor function modulated by cholinergic neurons in planarian Dugesia japonica. Neuroscience 168, 18-30, doi:10.1016/j.neuroscience.2010.03.038 (2010).
4	Plass, M. et al. Cell type atlas and lineage tree of a whole complex animal by single-cell transcriptomics. Science 360, doi:10.1126/science.aaq1723 (2018).
5	Fincher, C. T., Wurtzel, O., de Hoog, T., Kravarik, K. M. & Reddien, P. W. Cell type transcriptome atlas for the planarian Schmidtea mediterranea. Science 360, doi:10.1126/science.aaq1736 (2018).
6	He, X. et al. FOX and ETS family transcription factors regulate the pigment cell lineage in planarians. Development 144, 4540-4551, doi:10.1242/dev.156349 (2017).
7	Scimone, M. L. et al. foxF-1 Controls Specification of Non-body Wall Muscle and Phagocytic Cells in Planarians. Curr Biol 28, 3787-3801 e3786, doi:10.1016/j.cub.2018.10.030 (2018).
8	Rouhana, L., Tasaki, J., Saberi, A. & Newmark, P. A. Genetic dissection of the planarian reproductive system through characterization of Schmidtea mediterranea CPEB homologs. Dev Biol 426, 43-55, doi:10.1016/j.ydbio.2017.04.008 (2017).
9	Cowles, M. W. et al. Genome-wide analysis of the bHLH gene family in planarians identifies factors required for adult neurogenesis and neuronal regeneration. Development 140, 4691-4702, doi:10.1242/dev.098616 (2013).
10	Wang, I. E., Lapan, S. W., Scimone, M. L., Clandinin, T. R. & Reddien, P. W. Hedgehog signaling regulates gene expression in planarian glia. Elife 5, doi:10.7554/eLife.16996 (2016).
11	Nishimura, K. et al. Identification of glutamic acid decarboxylase gene and distribution of GABAergic nervous system in the planarian Dugesia japonica. Neuroscience 153, 1103-1114, doi:10.1016/j.neuroscience.2008.03.026 (2008).
12	Li, D. J., McMann, C. L. & Reddien, P. W. Nuclear receptor NR4A is required for patterning at the ends of the planarian anterior-posterior axis. Elife 8, doi:10.7554/eLife.42015 (2019).
13	Scimone, M. L., Cote, L. E. & Reddien, P. W. Orthogonal muscle fibres have different instructive roles in planarian regeneration. Nature 551, 623-628, doi:10.1038/nature24660 (2017).
14	Zeng, A. et al. Prospectively Isolated Tetraspanin(+) Neoblasts Are Adult Pluripotent Stem Cells Underlying Planaria Regeneration. Cell 173, 1593-1608 e1520, doi:10.1016/j.cell.2018.05.006 (2018).
15	Nishimura, K. et al. Reconstruction of dopaminergic neural network and locomotion function in planarian regenerates. Dev Neurobiol 67, 1059-1078, doi:10.1002/dneu.20377 (2007).
16	van Wolfswinkel, J. C., Wagner, D. E. & Reddien, P. W. Single-cell analysis reveals functionally distinct classes within the planarian stem cell compartment. Cell Stem Cell 15, 326-339, doi:10.1016/j.stem.2014.06.007 (2014).
17	Reddien, P. W., Oviedo, N. J., Jennings, J. R., Jenkin, J. C. & Sanchez Alvarado, A. SMEDWI-2 is a PIWI-like protein that regulates planarian stem cells. Science 310, 1327-1330, doi:10.1126/science.1116110 (2005).
18	Lapan, S. W. & Reddien, P. W. Transcriptome analysis of the planarian eye identifies ovo as a specific regulator of eye regeneration. Cell Rep 2, 294-307, doi:10.1016/j.celrep.2012.06.018 (2012).
19	Molinaro, A. M. & Pearson, B. J. Myths vs. FACS: what do we know about planarian stem cell lineages? Int J Dev Biol 62, 527-535, doi:10.1387/ijdb.180066bp (2018).
