## Supplementary Table 5 for "Regeneration leads to global tissue rejuvenation in aging sexual planarians"

### Sheet: neoblast
	total counts of cells per sample										proportion of cells in each sample
		you1	you2	mid1	mid2	aged	amp1	amp2	amp3			you1	you2	mid1	mid2	aged	amp1	amp2	amp3	regenerated-aged	young-aged	young-regenerated	change in age
	zeta	162	145	129	201	325	188	159	169		zeta	0.025788	0.0196557	0.0268862	0.0306823	0.0445694	0.0225042	0.0255299	0.0270227	n.s.	n.s.	n.s.
	es-neo	68	187	91	83	196	137	122	120		es-neo	0.0108246	0.0253491	0.0189662	0.0126698	0.0268788	0.0163993	0.019589	0.0191877	n.s.	n.s.	n.s.
	phi	106	120	94	81	135	155	97	108		phi	0.0168736	0.0162668	0.0195915	0.0123645	0.0185134	0.018554	0.0155748	0.0172689	n.s.	n.s.	n.s.
	muscle	82	112	56	68	143	85	96	74		muscle	0.0130532	0.0151823	0.0116715	0.0103801	0.0196105	0.0101748	0.0154143	0.0118324	n.s.	n.s.	n.s.
	gamma	57	58	50	89	66	123	62	51		gamma	0.00907354	0.00786227	0.010421	0.0135857	0.00905101	0.0147235	0.00995504	0.00815478	n.s.	n.s.	n.s.
	beta	63	61	61	85	112	50	47	49		beta	0.0100287	0.00826894	0.0127136	0.0129751	0.0153593	0.00598516	0.00754656	0.00783499	0.0031244	0.0237756	n.s.	up
	sigma	73	58	56	54	83	99	65	39		sigma	0.0116205	0.00786227	0.0116715	0.00824302	0.0113823	0.0118506	0.0104367	0.00623601	n.s.	n.s.	n.s.
	cpeb1+	1	14	4	15	8	1	3	0		cpeb1+	0.000159185	0.00189779	0.000833681	0.00228973	0.00109709	0.000119703	0.000481696	0	n.s.	n.s.	n.s.
	total	6282	7377	4798	6551	7292	8354	6228	6254
	Cell proportion in different conditions										Ratios of cells at different cell cycle phases
		young	aged	regenerated	average							G1	G2M	S	total	G1-ratio	G2M-ratio	s-ratio
	zeta	0.0227218	0.034046	0.0250189	0.0272622						you1	30	19	19	68	0.441176	0.279412	0.279412
	es-neo	0.0180868	0.0195049	0.018392	0.0186613						you2	119	43	25	187	0.636364	0.229947	0.13369
	phi	0.0165702	0.0168232	0.0171326	0.016842						mid1	49	24	18	91	0.538462	0.263736	0.197802
	muscle	0.0141177	0.0138874	0.0124738	0.013493						mid2	55	17	11	83	0.662651	0.204819	0.13253
	gamma	0.00846791	0.0110192	0.0109444	0.0101439						aged	114	36	46	196	0.581633	0.183673	0.234694
	beta	0.0091488	0.0136827	0.00712224	0.00998457						amp1	101	25	11	137	0.737226	0.182482	0.080292
	sigma	0.00974139	0.0104323	0.00950779	0.00989382						amp2	61	36	25	122	0.5	0.295082	0.204918
	cpeb1+	0.00102849	0.00140683	0.000200466	0.000878596						amp3	75	25	20	120	0.625	0.208333	0.166667
															average	0.590314	0.230936	0.178751
															SEM	0.208707	0.081648	0.0631979
	tgs1+ cell number in each sample												tspan1+ cell number in each sample
		you1	you2	mid1	mid2	aged	amp1	amp2	amp3					you1	you2	mid1	mid2	aged	amp1	amp2	amp3
	es-neo	3	15	4	5	13	6	9	4				es-neo	1	4	0	2	3	0	6	3
	sigma	55	37	47	46	67	69	47	27				sigma	21	10	15	12	30	24	15	12
	zeta	3	2	6	6	6	7	1	4				zeta	5	3	5	4	5	7	6	5
	gamma	8	10	13	17	12	28	10	4				gamma	4	1	3	4	4	4	0	3
	beta	0	0	1	0	1	0	1	0				beta	0	1	0	0	0	0	0	0
	phi	2	3	2	4	2	1	2	1				phi	1	1	0	0	0	0	1	0
	muscle	6	16	7	2	12	13	8	3				muscle	7	26	16	13	27	19	15	13
	cpeb1+	0	0	0	0	0	0	0	0				cpeb1+	0	0	0	0	0	0	0	0
	total_tgs1	77	83	80	80	113	124	78	43				total_cells	6282	7377	4798	6551	7292	8354	6228	6254
	total_cells	6282	7377	4798	6551	7292	8354	6228	6254				total_sigma	73	58	56	54	83	99	65	39
	tgs1/total_cells	0.0122572	0.0112512	0.0166736	0.0122119	0.0154964	0.0148432	0.0125241	0.0068756		SEV		sigma_tspn/sigma	0.287671	0.172414	0.267857	0.222222	0.361446	0.242424	0.230769	0.307692	0.261562	0.0205442
	sigma_tgs1/tgs1	0.714286	0.445783	0.5875	0.575	0.59292	0.556452	0.602564	0.627907	0.587801	0.0264463		total_tspn	39	46	39	35	69	54	43	36
	total_sigma	73	58	56	54	83	99	65	39				sigma_tspn/tspn	0.538462	0.217391	0.384615	0.342857	0.434783	0.444444	0.348837	0.333333	0.38059	0.0336083
	sigma_tgs1/sigma	0.753425	0.637931	0.839286	0.851852	0.807229	0.69697	0.723077	0.692308	0.75026	0.0270769		total_muscle	82	112	56	68	143	85	96	74
													muscle_tspn/muscle	0.0853659	0.232143	0.285714	0.191176	0.188811	0.223529	0.15625	0.175676	0.192333	0.0208366
														0.179487	0.565217	0.410256	0.371429	0.391304	0.351852	0.348837	0.361111	0.372437	0.0371508

### Sheet: neoblast_subcluster_cellcycle
counts of cells at different cell cycle phases							proportion of cells at different cell cycle phases
sample	cell type	G1	G2M	S			sample	cell type	G1	G2M	S	G1	G2M	S	es-neo
you1	es-neo	30	19	19			you1	es-neo	0.441176	0.279412	0.279412	0.590314	0.230936	0.178751	average
you2	es-neo	119	43	25			you2	es-neo	0.636364	0.229947	0.13369	0.0336214	0.0154203	0.0224869	SEM
mid1	es-neo	49	24	18			mid1	es-neo	0.538462	0.263736	0.197802
mid2	es-neo	55	17	11			mid2	es-neo	0.662651	0.204819	0.13253
aged	es-neo	114	36	46			aged	es-neo	0.581633	0.183673	0.234694
amp1	es-neo	101	25	11			amp1	es-neo	0.737226	0.182482	0.080292
amp2	es-neo	61	36	25			amp2	es-neo	0.5	0.295082	0.204918
amp3	es-neo	75	25	20			amp3	es-neo	0.625	0.208333	0.166667
you1	beta	63	0	0			you1	beta	1	0	0
you2	beta	60	1	0			you2	beta	0.983607	0.0163934	0
mid1	beta	60	1	0			mid1	beta	0.983607	0.0163934	0
mid2	beta	85	0	0			mid2	beta	1	0	0
aged	beta	112	0	0			aged	beta	1	0	0
amp1	beta	50	0	0			amp1	beta	1	0	0
amp2	beta	47	0	0			amp2	beta	1	0	0
amp3	beta	48	1	0			amp3	beta	0.979592	0.0204082	0
you1	cpeb1+	0	0	1			you1	cpeb1+	0	0	1
you2	cpeb1+	10	0	4			you2	cpeb1+	0.714286	0	0.285714
mid1	cpeb1+	1	2	1			mid1	cpeb1+	0.25	0.5	0.25
mid2	cpeb1+	4	6	5			mid2	cpeb1+	0.266667	0.4	0.333333
aged	cpeb1+	1	2	5			aged	cpeb1+	0.125	0.25	0.625
amp1	cpeb1+	0	0	1			amp1	cpeb1+	0	0	1
amp2	cpeb1+	2	1	0			amp2	cpeb1+	0.666667	0.333333	0
you1	gamma	2	13	42			you1	gamma	0.0350877	0.22807	0.736842
you2	gamma	12	20	26			you2	gamma	0.206897	0.344828	0.448276
mid1	gamma	3	24	23			mid1	gamma	0.06	0.48	0.46
mid2	gamma	2	40	47			mid2	gamma	0.0224719	0.449438	0.52809
aged	gamma	4	34	28			aged	gamma	0.0606061	0.515152	0.424242
amp1	gamma	20	46	57			amp1	gamma	0.162602	0.373984	0.463415
amp2	gamma	3	17	42			amp2	gamma	0.0483871	0.274194	0.677419
amp3	gamma	6	11	34			amp3	gamma	0.117647	0.215686	0.666667
you1	muscle	6	38	38			you1	muscle	0.0731707	0.463415	0.463415
you2	muscle	11	54	47			you2	muscle	0.0982143	0.482143	0.419643
mid1	muscle	4	29	23			mid1	muscle	0.0714286	0.517857	0.410714
mid2	muscle	4	42	22			mid2	muscle	0.0588235	0.617647	0.323529
aged	muscle	11	87	45			aged	muscle	0.0769231	0.608392	0.314685
amp1	muscle	7	53	25			amp1	muscle	0.0823529	0.623529	0.294118
amp2	muscle	3	56	37			amp2	muscle	0.03125	0.583333	0.385417
amp3	muscle	8	38	28			amp3	muscle	0.108108	0.513514	0.378378
you1	phi	95	8	3			you1	phi	0.896226	0.0754717	0.0283019
you2	phi	111	9	0			you2	phi	0.925	0.075	0
mid1	phi	87	7	0			mid1	phi	0.925532	0.0744681	0
mid2	phi	65	15	1			mid2	phi	0.802469	0.185185	0.0123457
aged	phi	118	15	2			aged	phi	0.874074	0.111111	0.0148148
amp1	phi	136	18	1			amp1	phi	0.877419	0.116129	0.00645161
amp2	phi	90	5	2			amp2	phi	0.927835	0.0515464	0.0206186
amp3	phi	102	5	1			amp3	phi	0.944444	0.0462963	0.00925926
you1	sigma	3	38	32			you1	sigma	0.0410959	0.520548	0.438356
you2	sigma	11	26	21			you2	sigma	0.189655	0.448276	0.362069
mid1	sigma	4	35	17			mid1	sigma	0.0714286	0.625	0.303571
mid2	sigma	3	36	15			mid2	sigma	0.0555556	0.666667	0.277778
aged	sigma	8	48	27			aged	sigma	0.0963855	0.578313	0.325301
amp1	sigma	16	54	29			amp1	sigma	0.161616	0.545455	0.292929
amp2	sigma	5	42	18			amp2	sigma	0.0769231	0.646154	0.276923
amp3	sigma	4	23	12			amp3	sigma	0.102564	0.589744	0.307692
you1	zeta	11	66	85			you1	zeta	0.0679012	0.407407	0.524691
you2	zeta	7	59	79			you2	zeta	0.0482759	0.406897	0.544828
mid1	zeta	3	66	60			mid1	zeta	0.0232558	0.511628	0.465116
mid2	zeta	16	79	106			mid2	zeta	0.079602	0.393035	0.527363
aged	zeta	16	147	162			aged	zeta	0.0492308	0.452308	0.498462
amp1	zeta	11	91	86			amp1	zeta	0.0585106	0.484043	0.457447
amp2	zeta	12	65	82			amp2	zeta	0.0754717	0.408805	0.515723
amp3	zeta	12	63	94			amp3	zeta	0.0710059	0.372781	0.556213

### Sheet: neurons
	total counts of cells per sample										proportion of cells in each sample
		you1	you2	mid1	mid2	aged	amp1	amp2	amp3			you1	you2	mid1	mid2	aged	amp1	amp2	amp3	regenerated-aged	young-aged	young-regenerated	change in age
	cholinergic neuron 1	278	278	73	41	60	271	169	213		cholinergic neuron 1	0.0442534	0.0376847	0.0152147	0.00625859	0.0082282	0.0324395	0.0271355	0.0340582	0.0040406	0.0012051	n.s.	down
	progenitor	152	151	97	79	102	156	82	94		progenitor	0.0241961	0.020469	0.0202168	0.0120592	0.0139879	0.0186737	0.0131663	0.0150304	n.s.	n.s.	n.s.
	npp-2+ neuron	85	147	108	96	85	145	82	102		npp-2+ neuron	0.0135307	0.0199268	0.0225094	0.0146543	0.0116566	0.017357	0.0131663	0.0163096	n.s.	n.s.	n.s.
	ciliated cholinergic neuron	144	154	89	52	71	111	71	100		ciliated cholinergic neuron	0.0229226	0.0208757	0.0185494	0.00793772	0.0097367	0.013287	0.0114001	0.0159898	n.s.	n.s.	n.s.
	cholinergic neuron 2	115	148	43	24	44	132	60	87		cholinergic neuron 2	0.0183063	0.0200624	0.00896207	0.00366356	0.00603401	0.0158008	0.00963391	0.0139111	0.0550139	0.0072362	n.s.	down
	GABAergic neuron	99	118	28	28	34	137	66	80		GABAergic neuron	0.0157593	0.0159957	0.00583576	0.00427416	0.00466264	0.0163993	0.0105973	0.0127918	0.0073268	0.0036142	n.s.	down
	dopaminergic neuron	68	86	36	21	23	79	41	63		dopaminergic neuron	0.0108246	0.0116579	0.00750313	0.00320562	0.00315414	0.00945655	0.00658317	0.0100736	n.s.	0.0330978	n.s.	down
	TMPRSS9+ neuron	32	62	30	25	33	74	46	57		TMPRSS9+ neuron	0.00509392	0.0084045	0.00625261	0.00381621	0.00452551	0.00885803	0.007386	0.00911417	n.s.	n.s.	n.s.
	GLIPR1+ neuron	46	52	22	26	30	34	28	40		GLIPR1+ neuron	0.00732251	0.00704894	0.00458524	0.00396886	0.0041141	0.00406991	0.00449583	0.00639591	n.s.	0.0236322	n.s.	down
	cholinergic neuron 3	36	36	17	21	20	38	21	30		cholinergic neuron 3	0.00573066	0.00488003	0.00354314	0.00320562	0.00274273	0.00454872	0.00337187	0.00479693	n.s.	0.0267045	n.s.	down
	dd4180+ neuron	29	36	4	4	6	39	23	29		dd4180+ neuron	0.00461636	0.00488003	0.000833681	0.000610594	0.00082282	0.00466842	0.003693	0.00463703	0.0001759	0.0001774	n.s.	down
	meis+ neuron	19	27	15	13	24	29	19	21		meis+ neuron	0.00302451	0.00366002	0.0031263	0.00198443	0.00329128	0.00347139	0.00305074	0.00335785	n.s.	n.s.	n.s.
	islet1+ neuron	28	27	4	5	8	34	16	17		islet1+ neuron	0.00445718	0.00366002	0.000833681	0.000763242	0.00109709	0.00406991	0.00256904	0.00271826	0.0133382	0.00477	n.s.	down
	photoreceptor neuron	8	14	5	7	6	15	12	22		photoreceptor neuron	0.00127348	0.00189779	0.0010421	0.00106854	0.00082282	0.00179555	0.00192678	0.00351775	n.s.	n.s.	n.s.
	serotonergic neuron	15	14	5	5	5	10	12	7		serotonergic neuron	0.00238777	0.00189779	0.0010421	0.000763242	0.000685683	0.00119703	0.00192678	0.00111928	n.s.	0.0193727	n.s.	down
	total	6282	7377	4798	6551	7292	8354	6228	6254
	neurons with no change in old age										Decrease of neurons in old age
	unchanged	you1	you2	mid1	mid2	aged						you1	you2	mid1	mid2	aged
	progenitor	0.0241961	0.020469	0.0202168	0.0120592	0.0139879					cholinergic neuron 1	0.0442534	0.0376847	0.0152147	0.00625859	0.0082282
	npp-2+ neuron	0.0135307	0.0199268	0.0225094	0.0146543	0.0116566					cholinergic neuron 2	0.0183063	0.0200624	0.00896207	0.00366356	0.00603401
	ciliated cholinergic neuron	0.0229226	0.0208757	0.0185494	0.00793772	0.0097367					GABAergic neuron	0.0157593	0.0159957	0.00583576	0.00427416	0.00466264
	TMPRSS9+ neuron	0.00509392	0.0084045	0.00625261	0.00381621	0.00452551					dopaminergic neuron	0.0108246	0.0116579	0.00750313	0.00320562	0.00315414
	meis+ neuron	0.00302451	0.00366002	0.0031263	0.00198443	0.00329128					GLIPR1+ neuron	0.00732251	0.00704894	0.00458524	0.00396886	0.0041141
	photoreceptor neuron	0.00127348	0.00189779	0.0010421	0.00106854	0.00082282					cholinergic neuron 3	0.00573066	0.00488003	0.00354314	0.00320562	0.00274273
											dd4180+ neuron	0.00461636	0.00488003	0.000833681	0.000610594	0.00082282
											islet1+ neuron	0.00445718	0.00366002	0.000833681	0.000763242	0.00109709
											serotonergic neuron	0.00238777	0.00189779	0.0010421	0.000763242	0.000685683	young		aged		fold-change	loss
											total	0.113658	0.107767	0.0483535	0.0267135	0.0315414	0.110713	0.00294534	0.0355361	0.0205168	0.320976	0.679024

### Sheet: muscle
	total counts of cells per sample										proportion of cells in each sample
		you1	you2	mid1	mid2	aged	amp1	amp2	amp3			you1	you2	mid1	mid2	aged	amp1	amp2	amp3	regenerated-aged	young-aged	young-regenerated	change in age
	ETS-1+ muscle	78	114	126	138	122	108	111	136		ETS-1+ muscle	0.0124164	0.0154534	0.0262609	0.0210655	0.0167307	0.0129279	0.0178227	0.0217461	n.s.	n.s.	n.s.
	dorsal-ventral muscle 1	95	99	64	80	73	93	94	97		dorsal-ventral muscle 1	0.0151226	0.0134201	0.0133389	0.0122119	0.010011	0.0111324	0.0150931	0.0155101	n.s.	n.s.	n.s.
	progenitor 2	67	48	94	130	104	77	66	62		progenitor 2	0.0106654	0.00650671	0.0195915	0.0198443	0.0142622	0.00921714	0.0105973	0.00991366	0.0226763	0.0192516	n.s.	up
	progenitor 1	66	63	46	62	92	141	76	90		progenitor 1	0.0105062	0.00854006	0.00958733	0.0094642	0.0126166	0.0168781	0.012203	0.0143908	n.s.	n.s.	n.s.
	dorsal-ventral muscle 2	75	101	25	40	28	90	86	80		dorsal-ventral muscle 2	0.0119389	0.0136912	0.0052105	0.00610594	0.00383982	0.0107733	0.0138086	0.0127918	0.002457	0.0032875	n.s.	down
	body wall longitudinal muscle 1	68	79	22	34	24	73	62	71		body wall longitudinal muscle 1	0.0108246	0.010709	0.00458524	0.00519005	0.00329128	0.00873833	0.00995504	0.0113527	0.0025707	0.0024224	n.s.	down
	dorsal-ventral muscle 3	67	85	13	25	26	71	70	47		dorsal-ventral muscle 3	0.0106654	0.0115223	0.00270946	0.00381621	0.00356555	0.00849892	0.0112396	0.00751519	0.0069281	0.0030031	n.s.	down
	PTPRD+ intestinal muscle	31	38	25	43	33	44	32	39		PTPRD+ intestinal muscle	0.00493473	0.00515115	0.0052105	0.00656388	0.00452551	0.00526694	0.00513809	0.00623601	n.s.	n.s.	n.s.
	dorsal-ventral muscle 4	33	34	15	30	24	39	39	35		dorsal-ventral muscle 4	0.0052531	0.00460892	0.0031263	0.00457945	0.00329128	0.00466842	0.00626204	0.00559642	n.s.	n.s.	n.s.
	body wall muscle 1	27	48	9	13	12	45	23	40		body wall muscle 1	0.00429799	0.00650671	0.00187578	0.00198443	0.00164564	0.00538664	0.003693	0.00639591	0.0331921	0.0385515	n.s.	down
	body wall circular muscle	18	44	17	14	7	29	30	41		body wall circular muscle	0.00286533	0.00596448	0.00354314	0.00213708	0.000959956	0.00347139	0.00481696	0.0065558	n.s.	n.s.	n.s.
	TSPN-14+ muscle	9	16	3	0	2	16	5	18		TSPN-14+ muscle	0.00143266	0.0021689	0.000625261	0	0.000274273	0.00191525	0.000802826	0.00287816	n.s.	n.s.	n.s.
	ASCL-2+ muscle	17	11	4	1	2	11	8	12		ASCL-2+ muscle	0.00270614	0.00149112	0.000833681	0.000152648	0.000274273	0.00131673	0.00128452	0.00191877	n.s.	0.0325111	n.s.	down
	body wall longitudinal muscle 2	9	8	3	3	7	13	7	13		body wall longitudinal muscle 2	0.00143266	0.00108445	0.000625261	0.000457945	0.000959956	0.00155614	0.00112396	0.00207867	n.s.	n.s.	n.s.
	intestinal muscle	4	12	7	5	10	8	8	5		intestinal muscle	0.00063674	0.00162668	0.00145894	0.000763242	0.00137137	0.000957625	0.00128452	0.000799488	n.s.	n.s.	n.s.
	body wall muscle 2	13	14	3	1	1	7	5	6		body wall muscle 2	0.0020694	0.00189779	0.000625261	0.000152648	0.000137137	0.000837922	0.000802826	0.000959386	0.0346564	0.0004815	0.0031944	down
	HSPG2+ muscle	2	12	4	4	4	6	2	5		HSPG2+ muscle	0.00031837	0.00162668	0.000833681	0.000610594	0.000548546	0.000718219	0.00032113	0.000799488	n.s.	n.s.	n.s.
	total	6282	7377	4798	6551	7292	8354	6228	6254
	muscles with no change in old age										Decrease of muscles in old age
	unchanged	you1	you2	mid1	mid2	aged					loss	you1	you2	mid1	mid2	aged
	ETS-1+ muscle	0.0124164	0.0154534	0.0262609	0.0210655	0.0167307					dorsal-ventral muscle 2	0.0119389	0.0136912	0.0052105	0.00610594	0.00383982
	dorsal-ventral muscle 1	0.0151226	0.0134201	0.0133389	0.0122119	0.010011					body wall longitudinal muscle 1	0.0108246	0.010709	0.00458524	0.00519005	0.00329128
	progenitor 1	0.0105062	0.00854006	0.00958733	0.0094642	0.0126166					dorsal-ventral muscle 3	0.0106654	0.0115223	0.00270946	0.00381621	0.00356555
	PTPRD+ intestinal muscle	0.00493473	0.00515115	0.0052105	0.00656388	0.00452551					body wall muscle 1	0.00429799	0.00650671	0.00187578	0.00198443	0.00164564
	dorsal-ventral muscle 4	0.0052531	0.00460892	0.0031263	0.00457945	0.00329128					ASCL-2+ muscle	0.00270614	0.00149112	0.000833681	0.000152648	0.000274273
	body wall circular muscle	0.00286533	0.00596448	0.00354314	0.00213708	0.000959956					body wall muscle 2	0.0020694	0.00189779	0.000625261	0.000152648	0.000137137	young	SEM	aged	SEM	fold-change	loss
	TSPN-14+ muscle	0.00143266	0.0021689	0.000625261	0	0.000274273					total	0.0425024	0.0458181	0.0158399	0.0174019	0.0127537	0.0441602	0.00165785	0.0153319	0.00885185	0.347187	0.652813
	body wall longitudinal muscle 2	0.00143266	0.00108445	0.000625261	0.000457945	0.000959956
	intestinal muscle	0.00063674	0.00162668	0.00145894	0.000763242	0.00137137					Increase of muscles in old age
	HSPG2+ muscle	0.00031837	0.00162668	0.000833681	0.000610594	0.000548546											young	SEM	aged	SEM	fold-change	loss
											progenitor 2	0.0106654	0.00650671	0.0195915	0.0198443	0.0142622	0.00858605	0.00207934	0.0178993	0.0103342	2.0847	-1.0847
																	0.0527463		0.0332312		0.0195151

### Sheet: protonephridia
	total counts of cells per sample										proportion of cells in each sample
		you1	you2	mid1	mid2	aged	amp1	amp2	amp3			you1	you2	mid1	mid2	aged	amp1	amp2	amp3	regenerated-aged	young-aged	young-regenerated	change in age
	pro 0	59	70	56	82	65	61	56	61		pro-0	0.00939191	0.00948895	0.0116715	0.0125172	0.00891388	0.00730189	0.00899165	0.00975376	n.s.	n.s.	n.s.
	pro 1	40	70	13	17	19	84	44	53		pro-1	0.0063674	0.00948895	0.00270946	0.00259502	0.0026056	0.0100551	0.00706487	0.00847458	0.0075029	0.0186173	n.s.	down
	pro 2	44	40	34	17	64	56	37	47		pro-2	0.00700414	0.00542226	0.00708629	0.00259502	0.00877674	0.00670338	0.00594091	0.00751519	n.s.	n.s.	n.s.
	pro 3	33	25	50	59	47	36	28	26		pro-3	0.0052531	0.00338891	0.010421	0.00900626	0.00644542	0.00430931	0.00449583	0.00415734	0.0301145	0.0452727	n.s.	up
	pro 4	41	42	25	42	56	43	25	30		pro-4	0.00652658	0.00569337	0.0052105	0.00641123	0.00767965	0.00514723	0.00401413	0.00479693	n.s.	n.s.	n.s.
	pro 5	24	36	33	36	29	34	20	23		pro-5	0.00382044	0.00488003	0.00687787	0.00549534	0.00397696	0.00406991	0.0032113	0.00367765	n.s.	n.s.	n.s.
	pro 6	38	31	11	13	15	38	25	26		pro-6	0.00604903	0.00420225	0.00229262	0.00198443	0.00205705	0.00454872	0.00401413	0.00415734	0.0189667	0.0071245	n.s.	down
	pro 7	9	20	14	12	23	24	21	21		pro-7	0.00143266	0.00271113	0.00291788	0.00183178	0.00315414	0.00287288	0.00337187	0.00335785	n.s.	n.s.	n.s.
	pro 8	9	11	6	5	15	14	28	20		pro-8	0.00143266	0.00149112	0.00125052	0.000763242	0.00205705	0.00167584	0.00449583	0.00319795	n.s.	n.s.	n.s.
	pro 9	5	1	2	1	0	1	3	3		pro-9	0.000795925	0.000135556	0.00041684	0.000152648	0	0.000119703	0.000481696	0.000479693	n.s.	n.s.	n.s.
	total	6282	7377	4798	6551	7292	8354	6228	6254
	Decrease of protonephridia in old age
	loss	young	aged	% loss
	pro1	0.00792818	0.00263669	0.667427
	pro6	0.00512564	0.00211137	0.588077
	pro3	0.00432101	0.00862423	1.99588

### Sheet: cathepsin+
	total counts of cells per sample											proportion of cells in each sample
		you1	you2	mid1	mid2	aged	amp1	amp2	amp3				you1	you2	mid1	mid2	aged	amp1	amp2	amp3	regenerated-aged	young-aged	young-regenerated	change in age
	cat 0	404	371	247	389	475	401	393	350			cat 0	0.0643107	0.0502914	0.0514798	0.0593802	0.0651399	0.048001	0.0631021	0.0559642	n.s.	n.s.	n.s.
	cat 1	233	197	359	443	658	271	239	196			cat 1	0.0370901	0.0267046	0.0748228	0.0676233	0.0902359	0.0324395	0.0383751	0.0313399	0.0032758	0.0043429	n.s.	up
	cat 2	266	373	107	180	198	394	277	308			cat 2	0.0423432	0.0505626	0.022301	0.0274767	0.027153	0.047163	0.0444766	0.0492485	0.0016473	0.0030592	n.s.	down
	cat 3	146	179	325	346	445	201	172	132			cat 3	0.023241	0.0242646	0.0677366	0.0528164	0.0610258	0.0240603	0.0276172	0.0211065	0.0008256	0.0013035	n.s.	up
	cat 4	132	141	78	36	109	234	146	144			cat 4	0.0210124	0.0191135	0.0162568	0.00549534	0.0149479	0.0280105	0.0234425	0.0230253	0.0308801	n.s.	n.s.	down
	cat 5	70	145	170	120	99	97	152	125			cat 5	0.0111429	0.0196557	0.0354314	0.0183178	0.0135765	0.0116112	0.0244059	0.0199872	n.s.	n.s.	n.s.
	cat 6	86	95	110	88	160	77	101	93			cat 6	0.0136899	0.0128779	0.0229262	0.0134331	0.0219419	0.00921714	0.0162171	0.0148705	n.s.	n.s.	n.s.
	cat 7	78	34	46	61	42	37	47	53			cat 7	0.0124164	0.00460892	0.00958733	0.00931156	0.00575974	0.00442902	0.00754656	0.00847458	n.s.	n.s.	n.s.
	cat 8	49	75	10	8	23	96	44	38			cat 8	0.00780006	0.0101667	0.0020842	0.00122119	0.00315414	0.0114915	0.00706487	0.00607611	0.0350191	0.0339419	n.s.	down
	cat 9	32	28	17	26	11	34	30	35			cat 9	0.00509392	0.00379558	0.00354314	0.00396886	0.0015085	0.00406991	0.00481696	0.00559642	n.s.	n.s.	n.s.
	cat 10	19	12	9	17	10	13	6	12			cat 10	0.00302451	0.00162668	0.00187578	0.00259502	0.00137137	0.00155614	0.000963391	0.00191877	n.s.	n.s.	n.s.
	total	6282	7377	4798	6551	7292	8354	6228	6254
	Decrease of cathepsin+ cell in old age
		young	aged	%loss
	cat-1	0.0318974	0.0775607	2.43157
	cat-3	0.0237528	0.0605262	2.54817
	cat-2	0.0464529	0.0256436	0.447966
	cat-8	0.0089834	0.00215318	0.760316

### Sheet: epidermis
	total counts of cells per sample										proportion of cells in each sample
		you1	you2	mid1	mid2	aged	amp1	amp2	amp3			you1	you2	mid1	mid2	aged	amp1	amp2	amp3	regenerated-aged	young-aged	young-regenerated	change in age
	epi 0	162	141	150	218	287	196	131	135		epi-0	0.025788	0.0191135	0.031263	0.0332774	0.0393582	0.0234618	0.021034	0.0215862	0.0356339	0.0885228	n.s.	up
	epi 1	135	94	104	133	79	197	112	95		epi-1	0.02149	0.0127423	0.0216757	0.0203022	0.0108338	0.0235815	0.0179833	0.0151903	n.s.	n.s.	n.s.
	epi 2	84	96	80	191	173	104	84	93		epi-2	0.0133715	0.0130134	0.0166736	0.0291559	0.0237246	0.0124491	0.0134875	0.0148705	0.0037455	0.0048911	n.s.	up
	epi 3	158	84	54	96	60	182	84	92		epi-3	0.0251512	0.0113867	0.0112547	0.0146543	0.0082282	0.021786	0.0134875	0.0147106	n.s.	n.s.	n.s.
	epi 4	110	62	68	122	153	109	86	91		epi-4	0.0175103	0.0084045	0.0141726	0.0186231	0.0209819	0.0130476	0.0138086	0.0145507	n.s.	n.s.	n.s.
	epi 5	104	143	31	63	32	172	100	107		epi-5	0.0165552	0.0193846	0.00646103	0.00961685	0.00438837	0.0205889	0.0160565	0.0171091	0.005669	0.0089784	n.s.	down
	epi 6	87	57	22	62	68	99	50	69		epi-6	0.0138491	0.00772672	0.00458524	0.0094642	0.00932529	0.0118506	0.00802826	0.0110329	n.s.	n.s.	n.s.
	epi 7	69	77	30	59	82	62	63	64		epi-7	0.0109838	0.0104378	0.00625261	0.00900626	0.0112452	0.00742159	0.0101156	0.0102335	n.s.	n.s.	n.s.
	epi 8	51	74	15	20	10	93	49	54		epi-8	0.00811843	0.0100312	0.0031263	0.00305297	0.00137137	0.0111324	0.00786769	0.00863447	0.0045912	0.0081508	n.s.	down
	epi 9	16	9	8	7	12	19	21	7		epi-9	0.00254696	0.00122001	0.00166736	0.00106854	0.00164564	0.00227436	0.00337187	0.00111928	n.s.	n.s.	n.s.
	epi 10	5	14	2	2	6	15	7	10		epi-10	0.000795925	0.00189779	0.00041684	0.000305297	0.00082282	0.00179555	0.00112396	0.00159898	n.s.	n.s.	n.s.
	total	6282	7377	4798	6551	7292	8354	6228	6254

### Sheet: intestine
	total counts of cells per sample										proportion of cells in each sample
		you1	you2	mid1	mid2	aged	amp1	amp2	amp3			you1	you2	mid1	mid2	aged	amp1	amp2	amp3	regenerated-aged	young-aged	young-regenerated	change in age
	itst 0	130	187	107	253	167	252	196	195		int-0	0.020694	0.0253491	0.022301	0.0386201	0.0229018	0.0301652	0.0314708	0.03118	n.s.	n.s.	n.s.
	itst 1	110	117	105	390	289	118	170	119		int-1	0.0175103	0.0158601	0.0218841	0.0595329	0.0396325	0.014125	0.0272961	0.0190278	n.s.	n.s.	n.s.
	itst 2	101	163	120	345	274	146	117	114		int-2	0.0160777	0.0220957	0.0250104	0.0526637	0.0375754	0.0174767	0.0187861	0.0182283	n.s.	n.s.	n.s.
	itst 3	91	210	77	96	60	305	174	149		int-3	0.0144858	0.0284669	0.0160484	0.0146543	0.0082282	0.0365095	0.0279383	0.0238248	n.s.	n.s.	n.s.
	itst 4	74	115	83	133	123	148	97	76		int-4	0.0117797	0.015589	0.0172989	0.0203022	0.0168678	0.0177161	0.0155748	0.0121522	n.s.	n.s.	n.s.
	itst 5	45	64	36	51	79	66	51	49		int-5	0.00716332	0.00867561	0.00750313	0.00778507	0.0108338	0.00790041	0.00818882	0.00783499	n.s.	n.s.	n.s.
	itst 6	13	70	32	80	76	53	39	55		int-6	0.0020694	0.00948895	0.00666945	0.0122119	0.0104224	0.00634427	0.00626204	0.00879437	n.s.	n.s.	n.s.
	itst 7	34	97	2	12	17	110	67	47		int-7	0.00541229	0.013149	0.00041684	0.00183178	0.00233132	0.0131673	0.0107579	0.00751519	0.0370284	n.s.	n.s.	down
	itst 8	18	75	17	25	17	97	51	43		int-8	0.00286533	0.0101667	0.00354314	0.00381621	0.00233132	0.0116112	0.00818882	0.0068756	n.s.	n.s.	n.s.
	itst 9	25	65	30	52	43	33	40	54		int-9	0.00397962	0.00881117	0.00625261	0.00793772	0.00589687	0.0039502	0.00642261	0.00863447	n.s.	n.s.	n.s.
	total	6282	7377	4798	6551	7292	8354	6228	6254

### Sheet: secretory
	total counts of cells per sample										proportion of cells in each sample
		you1	you2	mid1	mid2	aged	amp1	amp2	amp3			you1	you2	mid1	mid2	aged	amp1	amp2	amp3	regenerated-aged	young-aged	young-regenerated	change in age
	sec 0	45	41	51	80	89	84	40	49		sec-0	0.00716332	0.00555781	0.0106294	0.0122119	0.0122052	0.0100551	0.00642261	0.00783499	0.0557345	0.0193862	n.s.	up
	sec 1	69	60	27	61	61	79	49	53		sec-1	0.0109838	0.00813339	0.00562734	0.00931156	0.00836533	0.00945655	0.00786769	0.00847458	n.s.	n.s.	n.s.
	sec 2	43	59	22	47	55	90	52	56		sec-2	0.00684495	0.00799783	0.00458524	0.00717448	0.00754251	0.0107733	0.00834939	0.00895427	n.s.	n.s.	n.s.
	sec 3	49	43	33	30	36	45	61	42		sec-3	0.00780006	0.00582893	0.00687787	0.00457945	0.00493692	0.00538664	0.00979448	0.0067157	n.s.	n.s.	n.s.
	sec 4	29	79	31	18	20	48	50	40		sec-4	0.00461636	0.010709	0.00646103	0.00274767	0.00274273	0.00574575	0.00802826	0.00639591	n.s.	n.s.	n.s.
	sec 5	47	41	39	37	24	35	57	21		sec-5	0.00748169	0.00555781	0.00812839	0.00564799	0.00329128	0.00418961	0.00915222	0.00335785	n.s.	n.s.	n.s.
	sec 6	24	29	21	27	43	39	33	28		sec-6	0.00382044	0.00393114	0.00437682	0.00412151	0.00589687	0.00466842	0.00529865	0.00447713	n.s.	n.s.	n.s.
	sec 7	28	20	20	20	38	27	12	11		sec-7	0.00445718	0.00271113	0.0041684	0.00305297	0.00521119	0.00323198	0.00192678	0.00175887	n.s.	n.s.	n.s.
	sec 8	16	17	17	26	22	27	20	27		sec-8	0.00254696	0.00230446	0.00354314	0.00396886	0.003017	0.00323198	0.0032113	0.00431724	n.s.	n.s.	n.s.
	sec 9	8	16	12	8	10	13	15	20		sec-9	0.00127348	0.0021689	0.00250104	0.00122119	0.00137137	0.00155614	0.00240848	0.00319795	n.s.	n.s.	n.s.
	sec 10	17	4	15	22	24	6	8	2		sec-10	0.00270614	0.000542226	0.0031263	0.00335827	0.00329128	0.000718219	0.00128452	0.000319795	0.0225218	n.s.	n.s.	up
	sec 11	7	18	6	6	3	6	9	6		sec-11	0.00111429	0.00244002	0.00125052	0.000915891	0.00041141	0.000718219	0.00144509	0.000959386	n.s.	n.s.	n.s.
	sec 12	9	6	6	4	3	7	9	7		sec-12	0.00143266	0.000813339	0.00125052	0.000610594	0.00041141	0.000837922	0.00144509	0.00111928	n.s.	n.s.	n.s.
	sec 13	4	2	3	7	2	8	3	3		sec-13	0.00063674	0.000271113	0.000625261	0.00106854	0.000274273	0.000957625	0.000481696	0.000479693	n.s.	n.s.	n.s.
	sec 14	3	1	3	4	2	5	4	6		sec-14	0.000477555	0.000135556	0.000625261	0.000610594	0.000274273	0.000598516	0.000642261	0.000959386	n.s.	n.s.	n.s.
	total	6282	7377	4798	6551	7292	8354	6228	6254

### Sheet: tissues
	cathepsin+ cell	epidermis	intestine	muscle	neoblast	neurons	protonephridia	secretory	sum
you1	1515	981	641	679	612	1154	302	398	6282
you2	1650	851	1163	826	755	1350	346	436	7377
mid1	1478	564	609	480	541	576	244	306	4798
mid2	1714	973	1437	623	676	447	284	397	6551
aged	2230	962	1145	571	1068	551	333	432	7292
amp1	1855	1248	1328	871	838	1304	391	519	8354
amp2	1607	787	1002	724	651	748	287	422	6228
amp3	1486	817	901	797	610	962	310	371	6254
	cathepsin+ cell	epidermis	intestine	muscle	neoblast	neurons	protonephridia	secretory
you1	0.241165	0.15616	0.102038	0.108087	0.0974212	0.183699	0.0480739	0.0633556
you2	0.223668	0.115359	0.157652	0.11197	0.102345	0.183001	0.0469025	0.0591026
mid1	0.308045	0.117549	0.126928	0.100042	0.112755	0.12005	0.0508545	0.0637766
mid2	0.261639	0.148527	0.219356	0.0951	0.10319	0.0682339	0.0433522	0.0606014
aged	0.305815	0.131925	0.157021	0.078305	0.146462	0.0755623	0.0456665	0.059243
amp1	0.222049	0.14939	0.158966	0.104261	0.100311	0.156093	0.0468039	0.0621259
amp2	0.258028	0.126365	0.160886	0.116249	0.104528	0.120103	0.0460822	0.0677585
amp3	0.237608	0.130636	0.144068	0.127438	0.0975376	0.153822	0.0495683	0.059322
