## Supplementary Table 7 for "Regeneration leads to global tissue rejuvenation in aging sexual planarians"

### Sheet: Sheet1
		young vs old		reg vs old		young vs reg				young	old	reg	young			old			reg
		number of up-DEGs	number of down-DEGs	number of up-DEGs	number of down-DEGs	number of up-DEGs	number of down-DEGs	smedwi-1+ cells%	mean CytoTRACE score	abundance in the tissue	abundance in the tissue	abundance in the tissue	G1	S	G2/M	G1	S	G2/M	G1	S	G2/M
most sensitive to age-induced transcription alteration	neu-2	48	425	56	182	0	2	14.4706	0.458613	0.0926518	0.183609	0.109157	0.418103	0.275862	0.306034	0.404844	0.183391	0.411765	0.407295	0.243161	0.349544
	cat-0	186	130	160	80	66	113	19.4719	0.414874	0.244866	0.204906	0.231205	0.314839	0.36	0.325161	0.362736	0.369937	0.267327	0.321678	0.382867	0.295455
	cat-4	7	197	11	266	8	4	15.8824	0.487886	0.0862559	0.0411287	0.105901	0.289377	0.205128	0.505495	0.35426	0.179372	0.466368	0.314885	0.255725	0.429389
	itst-0	19	267	34	298	38	53	5.71621	0.573595	0.175721	0.165152	0.19901	0.410095	0.255521	0.334385	0.440228	0.218216	0.341556	0.440124	0.245723	0.314152
	mus-0	45	314	59	583	6	3	14.3623	0.416098	0.127575	0.230585	0.148411	0.375	0.197917	0.427083	0.316062	0.132124	0.551813	0.385915	0.216901	0.397183
	cat-1	25	254	29	193	23	25	10.5162	0.414939	0.135861	0.269273	0.142684	0.339535	0.288372	0.372093	0.427397	0.20137	0.371233	0.358357	0.26204	0.379603
	cat-3	17	187	19	166	18	12	10.3289	0.376157	0.102686	0.205828	0.102061	0.335385	0.270769	0.393846	0.458781	0.202509	0.33871	0.4	0.289109	0.310891
	itst-3	439	102	587	300	91	25	6.11015	0.153464	0.166851	0.0730179	0.194367	0.342193	0.215947	0.44186	0.519313	0.167382	0.313305	0.33758	0.238854	0.423567
control cells	neu-1	18	7	6	27	6	1	50.931	0.772795	0.121006	0.17662	0.110153	0.115512	0.283828	0.60066	0.0611511	0.251799	0.68705	0.0692771	0.271084	0.659639
	mus-3	2	6	12	34	4	5	60.2201	0.789071	0.0857143	0.119474	0.128344	0.0155039	0.170543	0.813953	0.005	0.12	0.875	0.019544	0.149837	0.830619
	itst-4	48	25	103	82	11	20	38.8693	0.779649	0.104767	0.106236	0.09935	0.042328	0.428571	0.529101	0.0530973	0.39823	0.548673	0.0747664	0.411215	0.514019
	sec-1	1	3	7	13	2	1	40.7407	0.750014	0.154676	0.131278	0.137957	0.224806	0.341085	0.434109	0.241611	0.348993	0.409396	0.254144	0.353591	0.392265
	sec-2	2	1	7	12	0	1	31.8396	0.74473	0.122302	0.109251	0.150915	0.294118	0.382353	0.323529	0.330645	0.282258	0.387097	0.282828	0.343434	0.373737
	pro-2	2	2	3	12	1	2	60.177	0.8265	0.12963	0.133566	0.1417	0.107143	0.130952	0.761905	0.0434783	0.13913	0.817391	0.107143	0.192857	0.7
	epi-7	6	8	5	13	2	2	25.0988	0.667813	0.0796943	0.0684274	0.0662693	0.226027	0.335616	0.438356	0.304094	0.28655	0.409357	0.365079	0.291005	0.343915
	mus-2	5	3	17	15	1	0	7.25309	0.209883	0.076412	0.195938	0.0857023	0.46087	0.156522	0.382609	0.509146	0.125	0.365854	0.526829	0.146341	0.326829
	itst-9	11	35	8	44	3	2	13.7427	0.497788	0.0498891	0.0391727	0.0393067	0.366667	0.2	0.433333	0.464	0.224	0.312	0.354331	0.23622	0.409449
	cat-7	12	5	17	8	2	7	7.78894	0.274496	0.035387	0.0274806	0.027688	0.455357	0.223214	0.321429	0.362416	0.295302	0.342282	0.416058	0.277372	0.306569
	cat-8	2	1	2	1	3	0	6.12245	0.26608	0.0391785	0.00756179	0.0359741	0.330645	0.258065	0.41129	0.414634	0.170732	0.414634	0.382022	0.269663	0.348315
	cat-9	2	3	5	1	0	1	5.6338	0.264776	0.0189573	0.00995942	0.0200081	0.166667	0.266667	0.566667	0.5	0.203704	0.296296	0.414141	0.181818	0.40404
