## Supplementary Table 8 for "Regeneration leads to global tissue rejuvenation in aging sexual planarians"

### Sheet: Sheet1
Phase	Markers	Gene_ID
S	MCM5	SMESG000005389
	PCNA	SMESG000046293
	FEN1	SMESG000020104
	MCM2	SMESG000052872
	MCM2	SMESG000023403
	MCM4	SMESG000060238
	RRM1	SMESG000023657
	RRM1	SMESG000013292
	UNG	SMESG000017824
	MCM6	SMESG000038798
	DTL	SMESG000070594
	RFC2	SMESG000041142
	RFC2	SMESG000041132
	RPA2	SMESG000009943
	SLBP	SMESG000060978
	UBR7	SMESG000037081
	MSH2	SMESG000016751
	RAD51	SMESG000056159
	CDC45	SMESG000045786
	CDC6	SMESG000070150
	EXO1	SMESG000064333
	TIPIN	SMESG000025543
	BLM	SMESG000060148
	CLSPN	SMESG000049039
G2/M	CDK1	SMESG000023590
	CDK1	SMESG000052421
	CDK1	SMESG000052413
	BIRC5	SMESG000033647
	TPX2	SMESG000064691
	TOP2A	SMESG000064303
	TOP2A	SMESG000070153
	TOP2A	SMESG000037565
	TOP2A	SMESG000037557
	NDC80	SMESG000040783
	SMC4	SMESG000036986
	CCNB2	SMESG000060055
	TUBB4B	SMESG000035755
	CDC20	SMESG000051493
	CDC20	SMESG000051492
	KIF23	SMESG000018967
	KIF23	SMESG000078501
	LBR	SMESG000042131
	CKAP5	SMESG000045133
	CKAP5	SMESG000045157
	CKAP5	SMESG000045143
	CENPE	SMESG000077277
	CTCF	SMESG000072526
	NEK2	SMESG000071997
	G2E3	SMESG000026497
